# Evolution of sideways locomotion in crabs

**DOI:** 10.1101/2025.09.20.677458

**Authors:** Junya Taniguchi, Tsubasa Inoue, Kano Kohara, Jung-Fu Huang, Atsushi Hirai, Nobuaki Mizumoto, Fumio Takeshita, Yuuki Kawabata

## Abstract

The evolutionary change in the mode of locomotion is often a major evolutionary event, triggering diversification. Sideways locomotion is a defining feature of true crabs (Brachyura) and may have contributed to their ecological success. Yet, the evolutionary origin of this unique behavior remains unknown. Here we show that the prevalence of sideways locomotion in true crabs reflects a single evolutionary origin from a forward-moving ancestor. Our behavioral analysis of 50 live crab species indicates that crab locomotion can be broadly separated into two predominant modes, sideways and forward locomotion. The phylogenetic comparative analysis revealed a single origin of sideways locomotion, with multiple independent reversions to forward locomotion in ecologically specialized groups. The species richness data show that the lineage in which sideways locomotion originated is far more diverse than its nearest outgroups. These results are consistent with the idea that sideways locomotion acted as a key innovation contributing to the evolutionary diversification of true crabs. Such a rare but innovative behavioral trait provides a framework for understanding how locomotor modes shape evolutionary diversification in animals.
