## Supplementary Table S1 for "Evolution of sideways locomotion in crabs"

### Sheet: Table S1
Table S1. List of crab species used for video recording and their corresponding Forward–Sideways Index (FSI) values.
Infraorder	Section	Subsection	Superfamily	Family	Species recorded	FSI	Circle size (mm)
Anomura			Paguroidea	Coenobitidae	Coenobita purpureus	0.853333	20
Brachyura	Homoloida		Homoloidea	Homolidae	Paromola japonica	0.439331	24
Brachyura	Dromiacea		Dromioidea	Dromiidae	Lauridromia dehaani	0.789474	14
Brachyura	Raninoida		Raninoidea	Raninidae	Ranina ranina	0.891892	30
Brachyura	Eubrachyura	Heterotremata	Majoidea	Oregoniidae	Hyas alutaceus	0.793103	24
Brachyura	Eubrachyura	Heterotremata	Majoidea	Oregoniidae	Oregonia gracilis	0.236364	18
Brachyura	Eubrachyura	Heterotremata	Majoidea	Oregoniidae	Chionoecetes opilio	-0.855422	20
Brachyura	Eubrachyura	Heterotremata	Majoidea	Majidae	Schizophrys aspera	0.452055	16
Brachyura	Eubrachyura	Heterotremata	Majoidea	Epialtidae	Tiarinia cornigera	0.936842	20
Brachyura	Eubrachyura	Heterotremata	Eriphioidea	Eriphiidae	Eriphia ferox	-1	12
Brachyura	Eubrachyura	Heterotremata	Pilumnoidea	Pilumnidae	Pilumnus vespertilio	-0.983539	10
Brachyura	Eubrachyura	Heterotremata	Eriphioidea	Oziidae	Lydia annulipes	-0.992126	12
Brachyura	Eubrachyura	Heterotremata	Eriphioidea	Oziidae	Epixanthus frontalis	-0.966102	12
Brachyura	Eubrachyura	Heterotremata	Xanthoidea	Xanthidae	Lybia tessellata	0.354167	14
Brachyura	Eubrachyura	Heterotremata	Xanthoidea	Xanthidae	Pilodius areolatus	-0.55157	16
Brachyura	Eubrachyura	Heterotremata	Xanthoidea	Xanthidae	Atergatis floridus	-0.387205	28
Brachyura	Eubrachyura	Heterotremata	Portunoidea	Geryonidae	Chaceon granulatus	-0.44186	20
Brachyura	Eubrachyura	Heterotremata	Portunoidea	Portunidae	Portunus pelagicus	-0.956044	30
Brachyura	Eubrachyura	Heterotremata	Portunoidea	Portunidae	Scylla serrata	-0.799283	20
Brachyura	Eubrachyura	Heterotremata	Portunoidea	Portunidae	Thalamita sima	-0.755294	22
Brachyura	Eubrachyura	Heterotremata	Portunoidea	Portunidae	Charybdis (Charybdis) japonica	-0.959866	20
Brachyura	Eubrachyura	Heterotremata	Cheiragonoidea	Cheiragonidae	Erimacrus isenbeckii	-0.538462	24
Brachyura	Eubrachyura	Heterotremata	Leucosioidea	Leucosiidae	Arcania heptacantha	0.856392	8
Brachyura	Eubrachyura	Heterotremata	Dorippoidea	Dorippidae	Dorippe sinica	0.274725	22
Brachyura	Eubrachyura	Heterotremata	Parthenopoidea	Parthenopidae	Enoplolambrus validus	-0.481482	24
Brachyura	Eubrachyura	Heterotremata	Calappoidea	Calappidae	Calappa philargius	-0.564706	20
Brachyura	Eubrachyura	Heterotremata	Calappoidea	Calappidae	Mursia armata	0.858823	14
Brachyura	Eubrachyura	Heterotremata	Calappoidea	Matutidae	Matuta victor	-0.613861	20
Brachyura	Eubrachyura	Heterotremata	Carpilioidea	Carpiliidae	Carpilius convexus	-0.566102	14
Brachyura	Eubrachyura	Heterotremata	Hymenosomatoidea	Hymenosomatidae	Neohymenicus orientalis	0.818182	8
Brachyura	Eubrachyura	Heterotremata	Potamoidea	Potamidae	Geothelphusa dehaani	-0.696296	14
Brachyura	Eubrachyura	Heterotremata	Gecarcinucoidea	Gecarcinucidae	Sayamia germaini	-0.972826	40
Brachyura	Eubrachyura	Thoracotremata	Pinnotheroidea	Pinnotheridae	Arcotheres sinensis	0.931507	8
Brachyura	Eubrachyura	Thoracotremata	Ocypodoidea	Ocypodidae	Ocypode stimpsoni	-0.685393	34
Brachyura	Eubrachyura	Thoracotremata	Ocypodoidea	Ocypodidae	Austruca lactea	-0.84466	14
Brachyura	Eubrachyura	Thoracotremata	Grapsoidea	Plagusiidae	Plagusia squamosa	-0.662125	8
Brachyura	Eubrachyura	Thoracotremata	Ocypodoidea	Mictyridae	Mictyris brevidactylus	0.84252	14
Brachyura	Eubrachyura	Thoracotremata	Grapsoidea	Varunidae	Gaetice depressus	-0.870736	10
Brachyura	Eubrachyura	Thoracotremata	Grapsoidea	Varunidae	Hemigrapsus sanguineus	-0.954338	30
Brachyura	Eubrachyura	Thoracotremata	Grapsoidea	Varunidae	Eriocheir japonica	-0.697987	40
Brachyura	Eubrachyura	Thoracotremata	Grapsoidea	Varunidae	Cyclograpsus intermedius	-0.979661	10
Brachyura	Eubrachyura	Thoracotremata	Ocypodoidea	Macrophthalmidae	Macrophthalmus (Mareotis) japonicus	-0.508897	16
Brachyura	Eubrachyura	Thoracotremata	Grapsoidea	Gecarcinidae	Gecarcoidea lalandii	-0.692946	20
Brachyura	Eubrachyura	Thoracotremata	Grapsoidea	Gecarcinidae	Cardisoma carnifex	-0.882353	40
Brachyura	Eubrachyura	Thoracotremata	Grapsoidea	Sesarmidae	Parasesarma pictum	-0.91195	22
Brachyura	Eubrachyura	Thoracotremata	Ocypodoidea	Dotillidae	Scopimera globosa	-0.827004	12
Brachyura	Eubrachyura	Thoracotremata	Ocypodoidea	Dotillidae	Dotilla wichmanni	-0.754789	10
Brachyura	Eubrachyura	Thoracotremata	Grapsoidea	Percnidae	Percnon planissimum	-0.916667	22
Brachyura	Eubrachyura	Thoracotremata	Grapsoidea	Grapsidae	Grapsus albolineatus	-0.538462	14
Brachyura	Eubrachyura	Thoracotremata	Grapsoidea	Xenograpsidae	Xenograpsus testudinatus	-0.902027	22
