## Supplementary Table S2 for "Evolution of sideways locomotion in crabs"

### Sheet: Table S2
Table S2. Results of Gaussian mixture models fitted to continuous bout-angle distributions of each species.
Species	Best model	G1 BIC	G2 BIC	G1 peak (°)	G1 peak SD (°)	G2 peak 1 (°)	G2 peak 2 (°)	G2 common SD (°)	G2 peak 1 weight	Dominant peak location (°)	Dominant component weight	Mixture category
Coenobita purpureus	G2	1509.25	1435.59	36.53	29.5483	31.548	140.013	18.9088	0.954068	31.548	0.954068	Two-component, one dominant (>=70%)
Paromola japonica	G2	2622.82	2580.91	50.8483	38.9485	41.5816	135.542	27.0583	0.901377	41.5816	0.901377	Two-component, one dominant (>=70%)
Lauridromia dehaani	G2	805.16	761.808	26.8966	35.1118	17.4966	119.202	19.1093	0.907576	17.4966	0.907576	Two-component, one dominant (>=70%)
Ranina ranina	G2	455.66	401.397	30.4794	50.2292	12.8142	157.38	16.7708	0.877805	12.8142	0.877805	Two-component, one dominant (>=70%)
Hyas alutaceus	G2	761.605	707.825	47.3178	48.6398	23.4893	131.577	18.9227	0.779544	23.4893	0.779544	Two-component, one dominant (>=70%)
Oregonia gracilis	G2	1035.8	1035.41	49.1526	25.7008	28.8833	70.6601	14.9863	0.51482	28.8833	0.51482	Two-component, relatively balanced
Chionoecetes opilio	G1	1462.41	1469.98	115.255	34.9936	92.8226	143.94	24.1053	0.561153	115.255	1	One-component model
Schizophrys aspera	G2	1494.2	1404	39.3399	35.2185	18.4473	89.3351	13.9934	0.705272	18.4473	0.705272	Two-component, one dominant (>=70%)
Tiarinia cornigera	G2	946.754	858.696	20.7098	28.9235	14.8931	128.893	14.3982	0.948977	14.8931	0.948977	Two-component, one dominant (>=70%)
Eriphia ferox	G2	2218.24	2158.83	89.0635	9.69324	87.751	119.612	7.33921	0.958804	87.751	0.958804	Two-component, one dominant (>=70%)
Pilumnus vespertilio	G2	2528.63	2475.26	99.1532	20.6694	93.9898	143.439	14.0911	0.895581	93.9898	0.895581	Two-component, one dominant (>=70%)
Lydia annulipes	G2	3909.87	3875.14	89.1335	10.6432	88.2392	120.976	9.20886	0.972684	88.2392	0.972684	Two-component, one dominant (>=70%)
Epixanthus frontalis	G1	2356.74	2365.26	87.557	12.2195	86.9741	116.005	11.5209	0.979918	87.557	1	One-component model
Lybia tessellata	G2	1035.63	1012.12	46.179	38.9491	20.2082	91.5343	18.4152	0.635887	20.2082	0.635887	Two-component, relatively balanced
Pilodius areolatus	G2	2221.65	2093.41	74.0868	32.2088	17.723	88.8463	14.3354	0.20752	88.8463	0.79248	Two-component, one dominant (>=70%)
Atergatis floridus	G2	2655.39	2655.24	65.794	20.1349	25.4585	68.5279	17.1796	0.0634762	68.5279	0.936524	Two-component, one dominant (>=70%)
Chaceon granulatus	G2	922.414	906.225	113.451	43.431	36.5969	129.439	25.642	0.172207	129.439	0.827793	Two-component, one dominant (>=70%)
Portunus pelagicus	G1	878.882	879.893	88.9493	19.5591	82.9887	119.296	14.2013	0.835827	88.9493	1	One-component model
Scylla serrata	G2	5153.85	5149.43	83.0626	20.6642	34.8495	84.9381	18.3463	0.0374431	84.9381	0.962557	Two-component, one dominant (>=70%)
Thalamita sima	G2	4574.77	4542.28	89.6291	26.9583	26.2061	93.7252	21.6092	0.0606664	93.7252	0.939334	Two-component, one dominant (>=70%)
Charybdis (Charybdis) japonica	G1	2254.13	2259.94	81.0346	10.2929	38.6524	81.1851	9.97822	0.00353828	81.0346	1	One-component model
Erimacrus isenbeckii	G1	189.85	192.227	92.8693	40.2088	72.7987	148.527	22.3533	0.734965	92.8693	1	One-component model
Arcania heptacantha	G2	5274.05	5138.25	28.6905	23.4798	25.523	103.941	17.6902	0.959607	25.523	0.959607	Two-component, one dominant (>=70%)
Dorippe sinica	G2	1981.98	1959.81	49.7919	41.0619	23.8166	95.273	22.4655	0.636488	23.8166	0.636488	Two-component, relatively balanced
Enoplolambrus validus	G1	2569.23	2569.35	68.2712	17.433	22.5661	69.5207	15.7099	0.0266101	68.2712	1	One-component model
Calappa philargius	G2	1660.34	1647.98	77.9956	25.5856	75.1087	153.584	20.8904	0.963213	75.1087	0.963213	Two-component, one dominant (>=70%)
Mursia armata	G1	1478.97	1488.31	34.8973	18.188	33.8135	65.9674	17.2374	0.966293	34.8973	1	One-component model
Matuta victor	G2	5227.77	5128.85	122.278	38.6403	37.2335	131.377	26.8199	0.0966433	131.377	0.903357	Two-component, one dominant (>=70%)
Carpilius convexus	G2	2490.53	2434.02	69.877	15.2834	66.7978	107.188	10.8948	0.923763	66.7978	0.923763	Two-component, one dominant (>=70%)
Neohymenicus orientalis	G1	302.452	303.236	37.7837	21.2788	34.0427	94.1888	15.5491	0.937801	37.7837	1	One-component model
Geothelphusa dehaani	G2	2740.12	2691.13	84.1982	28.5515	21.0399	91.105	19.4673	0.0985757	91.105	0.901424	Two-component, one dominant (>=70%)
Sayamia germaini	G2	3234.31	3218.52	95.1791	16.2463	94.7535	174.871	15.1666	0.994688	94.7535	0.994688	Two-component, one dominant (>=70%)
Arcotheres sinensis	G2	1260.38	1193.8	17.2442	17.5189	14.2548	77.6416	11.2412	0.95284	14.2548	0.95284	Two-component, one dominant (>=70%)
Ocypode stimpsoni	G2	943.463	941.05	88.2081	29.8777	30.1456	95.6104	21.5145	0.113074	95.6104	0.886926	Two-component, one dominant (>=70%)
Austruca lactea	G1	1082.58	1084.73	90.3692	26.78	18.1511	93.0607	22.8646	0.0359307	90.3692	1	One-component model
Plagusia squamosa	G2	3692.81	3604.72	85.1351	28.8312	27.3057	93.7526	18.2454	0.12969	93.7526	0.87031	Two-component, one dominant (>=70%)
Mictyris brevidactylus	G2	1194.7	1162.01	28.1494	24.7779	22.6357	91.0624	16.3419	0.919422	22.6357	0.919422	Two-component, one dominant (>=70%)
Gaetice depressus	G2	4713.84	4392.47	79.9596	16.217	24.0825	82.8999	9.93455	0.04999	82.8999	0.95001	Two-component, one dominant (>=70%)
Hemigrapsus sanguineus	G2	1738.12	1730.38	84.9869	12.0496	41.4968	85.6199	10.8472	0.0143465	85.6199	0.985654	Two-component, one dominant (>=70%)
Eriocheir japonica	G2	2552.4	2543.33	74.7088	16.9493	74.3874	170.403	16.0163	0.996652	74.3874	0.996652	Two-component, one dominant (>=70%)
Cyclograpsus intermedius	G2	2402.47	2369.58	87.5109	13.1906	86.7625	144.442	11.4622	0.987024	86.7625	0.987024	Two-component, one dominant (>=70%)
Macrophthalmus (Mareotis) japonicus	G1	2859.33	2867.7	77.6177	28.3176	76.9932	168.026	27.3025	0.993142	77.6177	1	One-component model
Gecarcoidea lalandii	G1	4927.6	4932.73	83.8049	25.8726	80.9117	128.251	23.2551	0.938885	83.8049	1	One-component model
Cardisoma carnifex	G1	728.635	729.076	90.9437	24.4333	16.2974	93.2749	20.5662	0.0302841	90.9437	1	One-component model
Parasesarma pictum	G2	2823.3	2801.66	86.4389	18.0568	20.8733	87.6013	15.8062	0.0174196	87.6013	0.98258	Two-component, one dominant (>=70%)
Scopimera globosa	G2	4339.72	4295.38	87.0752	20.5717	35.9763	90.0639	16.4461	0.0552571	90.0639	0.944743	Two-component, one dominant (>=70%)
Dotilla wichmanni	G2	4887.07	4812.08	82.2867	23.0272	24.6701	86.1961	17.4643	0.0635413	86.1961	0.936459	Two-component, one dominant (>=70%)
Percnon planissimum	G1	1918.24	1923.14	86.7758	17.0931	79.6982	105.969	12.5034	0.730588	86.7758	1	One-component model
Grapsus albolineatus	G1	364.465	366.296	70.1543	21.0028	68.2269	140.62	17.4729	0.973376	70.1543	1	One-component model
Xenograpsus testudinatus	G2	5115.77	4905.06	84.0675	17.2493	16.4863	86.1303	12.5751	0.0296189	86.1303	0.970381	Two-component, one dominant (>=70%)
Note: G1 and G2 indicate one- and two-component Gaussian mixture models, respectively. The best model was selected using BIC. For taxa best described by G2, the dominant peak location is the peak with the larger mixture weight. Dominant component weight is max(w1, 1 - w1) for G2 and 1 for G1. A dominant threshold of 70% was used to distinguish strongly biased from relatively balanced two-componen…
